# Consensus Features Nested Cross-Validation

**DOI:** 10.1101/2019.12.31.891895

**Authors:** Saeid Parvandeh, Hung-Wen Yeh, Martin P. Paulus, Brett A. McKinney

## Abstract

**Motivation:** Feature selection can improve the accuracy of machine learning models, but appropriate steps must be taken to avoid overfitting. Nested cross-validation (nCV) is a common approach that chooses the classification model and features to represent a given outer fold based on features that give the maximum inner-fold accuracy. Differential privacy is a related technique to avoid overfitting that uses a privacy preserving noise mechanism to identify features that are stable between training and holdout sets.

**Methods:** We develop consensus nested CV (cnCV) that combines the idea of feature stability from differential privacy with nested CV. Feature selection is applied in each inner fold and the consensus of top features across folds is a used as a measure of feature stability or reliability instead of classification accuracy, which is used in standard nCV. We use simulated data with main effects, correlation, and interactions to compare the classification accuracy and feature selection performance of the new cnCV with standard nCV, Elastic Net optimized by CV, differential privacy, and private Evaporative Cooling (pEC). We also compare these methods using real RNA-Seq data from a study of major depressive disorder.

**Results:** The cnCV method has similar training and validation accuracy to nCV, but cnCV has much shorter run times because it does not construct classifiers in the inner folds. The cnCV method chooses a more parsimonious set of features with fewer false positives than nCV. The cnCV method has similar accuracy to pEC and cnCV selects stable features between folds without the need to specify a privacy threshold. We show that cnCV is an effective and efficient approach for combining feature selection with classification.

**Availability:** Code available at https://github.com/insilico/cncv.

**Supplementary information:**
