## Supplemental Table 1 for "Consensus Features Nested Cross-Validation"

### Sheet: Sheet1
Genes from each method that overlap with "Mental and Behavioral Dysfunction" from DisGeNET
cnCV (116/399)	nCV (959/3,592)	glmnet (17/59)	pEC (925/3,415)
XIST	CKAP4	ADCY5	CHST8
CENPF	CENPF	HMGB3	CFH
HECW2	GFRA2	NRP1	PTCH2
GFRA2	SLC14A2	CNKSR1	LNPEP
CAV2	KDM6A	RIMS3	DDIT4
GLDC	NEK2	IGFBP2	FHOD3
HMGB3	CAV2	GNG7	MACROD2
RPS4Y1	NCS1	HECW2	SLC18A2
KDM6A	RPS6	SDK1	SLC18A1
NCL	SLC30A4	MCOLN3	LIF
ITIH3	HLF	PCDH9	BRIP1
CRADD	DEPDC1B	SIGLEC7	SORBS1
CDCA8	BHLHE40	PKD1L1	PDSS1
SOCS1	RPS4Y1	GFRA2	CCDC78
CLCN4	GLDC	IPW	MAP1B
CACNA1E	NCOR1	ABCC6	PPCDC
CDC45	XIST	RNASEH1	PCOLCE2
UBE2S	HECW2		WNT1
REC8	APOBEC3C		PPT1
RAB3A	CDC45		CNR1
NOS3	BUB1B		SHANK1
ADM	SCARF2		PLTP
NCOR1	UPF3B		WNT10B
TOP2A	DUSP8		LAMB1
CDS1	DAGLA		ASTN2
HFE	TSGA10		MGP
CDH1	LMLN		PHACTR1
CALY	CD14		CDC42EP4
CD14	SUB1		TESC
MTHFD1L	RAB3A		IL24
RPS6	SIGLEC7		IL27
CD274	LARP7		ADCY5
CKAP4	SOCS1		MEIS1
LMLN	TOP2A		CTLA4
APOBEC3C	NCL		FTL
TAF15	SDS		TNK1
HNRNPA2B1	PARP15		LHPP
KCNJ2	ELOVL4		SERPINB2
HLF	TNFSF13B		HFE
PRDX5	CDS1		DAGLA
DEPDC1B	GPR155		WWOX
ELOVL4	NRN1		EAF2
NCS1	RAD51		INSL3
CXorf36	SLC5A2		NOTCH4
C4BPA	DYNC2H1		NOTCH3
CHRNA10	HPSE2		RAPGEF5
SCARB1	CUX2		RAPGEF3
SLC5A2	MAPT		GLDC
SDS	CSF1R		PC
PLA2G7	SH3PXD2A		MARK4
SLC14A2	HMGB3		TUBA1C
MKI67	TCN1		TUBA1A
FADS2	SCARB1		ORM1
AMN	UQCRB		MYO10
ADCY5	FADS1		HMGB3
HSP90B1	BIK		CALY
TCN1	SEZ6		CYP2D6
CADM2	NUCB2		CSF1R
CD160	CDC42EP4		RGS5
ARSD	KCNH8		RGS6
CSF1R	SYNJ2		RGS2
PTGDS	CCDC103		RGS9
DAPK2	CCDC134		CDK2AP1
HTRA1	ABCG2		CD24
OPHN1	SLC22A5		NKIRAS1
SLC18A1	FER		FAT4
SCN4A	GNG7		HMBS
RAD51	PHF7		GNMT
CDC42EP4	CHRNA10		ERG
MAPT	NEFH		FBN1
SPTBN2	ARSD		SCN1B
NEK2	RAPH1		FANCL
SIGLEC7	IGHMBP2		HOXA1
TMEM67	BLM		PNMT
DYNC2H1	KATNAL2		TYMS
JAM3	CRYBB1		CTSB
WSCD2	STARD8		CTSC
CUX2	EML5		SDS
IL6	ADM		LYZ
ANG	POC1A		MYO15A
TMOD2	FADS2		NFKBIA
OBSL1	EBPL		PRSS35
TNFSF13B	CACNB3		RETN
KIF11	CRB2		HNMT
IGSF9B	MMEL1		SIGLEC14
SPR	ANG		FCRL5
UST	PRODH		CKAP4
FOXO3	FANCB		AGER
EML5	CRADD		WNK4
BIK	HIST1H2BF		MORN4
SLC4A7	TTC8		DOCK1
TRIP13	TRIP13		DOCK7
GNRH1	HSP90B1		AMH
MCM4	CDCA8		AMN
KCNH8	HFE		AMT
BLM	NHS		RBM20
GPR155	CALY		EPHA4
UGT8	DAPK2		EPHA1
COL10A1	TAF15		ARL3
LRRN3	B4GALT7		RRM2
PPT1	ADCY5		TF
PLCH2	LHPP		NBEA
SERPINC1	DNAH8		ARL13B
SLC2A9	PLA2G7		SLC4A7
PRODH	SPTBN2		DCTN5
RSPH3	ESPL1		RPS4Y1
KIF5A	EGLN3		PLCL1
MMEL1	STIL		ITGB3
TXN	SEC14L2		SHMT1
UQCRB	AMPD2		ABCB1
MPPE1	PADI2		PMAIP1
PIGL	CCDC114		MAP2
DRD4	KIF11		MAP7
OXT	MPPE1		FAM111B
TMPRSS6	IL1RN		HIST1H4D
GPRC5C	DST		CDCA7
	TGFBR3		CDCA5
	TMEM67		CDCA8
	CACNA1E		CRB2
	KLHL34		COPS2
	WSCD2		ZNF599
	PTCH2		IGF1
	HTRA1		EGR2
	KLRC4		OBSL1
	ORM1		KIF16B
	ZNF365		P2RX1
	HAT1		P2RX5
	PLCH2		FKBP14
	PBK		CHKB
	GUCY2D		SCARF2
	IRS2		GRIN3A
	DUSP1		CPVL
	HNRNPA2B1		LIN7B
	EPHX1		IMMP2L
	LRRN3		PCDH12
	ITIH1		VPS53
	MCOLN3		FOS
	FAM43A		SEC14L3
	APOL4		SEC14L2
	KIF5A		UPF2
	NDUFS4		SNED1
	DISC1		IL18
	DNMT3L		LTA4H
	RPS10		DNTT
	SLC18A1		SORCS3
	IL1R2		LYL1
	PLD2		FOXRED1
	TMOD2		HPSE2
	F5		ALMS1
	ABCA7		LRRN3
	PPIG		LRRN2
	TUBA1A		DAB2
	GNRH1		WNT7A
	PGAP1		BUB1
	HPGDS		XK
	MIR17HG		C11orf80
	JPH3		RPS23
	MTHFD1L		RPS28
	MKI67		DRD4
	IPW		CNTLN
	SLC4A7		EMP1
	PARVA		CDKN3
	ALS2CL		APBB2
	CADM1		DIAPH3
	TTC12		XIST
	CTRL		HSD17B3
	GM2A		HSD17B6
	TTBK2		SLC29A1
	CMKLR1		POU6F1
	PRG2		DPM2
	KIAA0391		BCL2L1
	CETP		ARG2
	DAAM2		CD59
	IL27		HIST1H4H
	PROK2		CALB1
	TREM2		PINK1
	UBE2S		HAVCR1
	FOXO3		FBP1
	HIBCH		SCT
	KCNJ2		UGT8
	CDCA5		WDR45
	ALOXE3		PBK
	CD160		KIF21A
	CDK1		TMEM67
	TNFRSF11A		KLF1
	FARP1		KLF8
	CHKB		NAIP
	FLVCR2		CCNA2
	HSPA1A		MAP3K15
	REC8		BPI
	DBI		NUP214
	NET1		CDHR1
	RAB11FIP5		DGCR6
	AMPH		DCLK2
	PRCD		CNKSR1
	MFSD2A		QDPR
	WNT7A		HSPA1A
	RNASEH1		BNIP3L
	CDK10		AHR
	CD38		CXCR6
	ZNF326		CRYBB1
	ZNF132		PRSS3
	FOXO4		ADORA1
	LNPEP		PAWR
	BCAS4		GLRX5
	SOX12		S100A10
	MUC5B		TCTN1
	GPT2		TNXB
	DPM1		RIMS3
	SMARCA1		DAPK2
	FAAH		ULK4
	LAMB1		SV2A
	POTEF		GRB14
	KCNC3		HSD17B13
	NLRP3		CDT1
	RBKS		STRN
	SORBS1		RAP1GAP
	BMP4		NET1
	FAM111B		COL18A1
	HPS1		EDN1
	ALPL		SLC14A2
	DLL3		RGS17
	ELANE		RGS12
	EIF5B		RGS10
	NKIRAS1		PLAT
	ABCG1		PHLDA2
	ADCK1		PNP
	P2RX5		IGFBP2
	ETFDH		IGFBP7
	XPA		IGFBP4
	EDA		CKLF
	PADI4		CLIC2
	FCGR2A		ARHGAP24
	GLS2		HHAT
	CTSC		ABCG1
	TCTN2		KCNK5
	CSMD3		MFGE8
	BAIAP2		TMEM132D
	AGA		H3F3A
	MMACHC		CUX2
	SYN1		LDLR
	SERPINF1		ACOX2
	CPT1B		MATN1
	ATP2A1		EBF1
	GNB5		LMNA
	PDE4A		FLVCR1
	PLOD1		MARCKS
	C4BPA		DACT1
	MSLN		REC8
	IL1B		ZNF365
	APOBEC3H		BAIAP3
	CDH1		BAIAP2
	ADAMTS10		FBXO33
	NOG		MRPL48
	NCKAP1		STAB1
	EHD3		PCP2
	RPGR		EVC2
	WNT4		CHN1
	MGP		CAV2
	CD163		CAV1
	PLA2G4C		SKAP2
	EPN2		CD274
	PGBD1		ROBO4
	RFESD		MIR223
	TNFSF4		ERMN
	KCNQ5		MPZL2
	PKD1L1		SLC9A3R2
	MIR324		LILRP2
	RRS1		CYP46A1
	H19		RMRP
	WFS1		SPATS2L
	PLAGL1		KCNC3
	NOTCH3		NGFR
	LAMA2		PLA2G4C
	AICDA		PLA2G4B
	NFKBIA		COL11A2
	CISH		GNG7
	PRRG1		FUS
	SCT		HIP1
	PLXNA3		HSF5
	OBSL1		RORC
	GRIK5		B4GALT7
	RASGRF1		ZMYND12
	USP46		NAV3
	PNPLA2		TSPAN32
	MAFB		ELANE
	NOS3		PISD
	TF		IFIH1
	FKBP14		ARL16
	A2M		KIF4A
	RGS6		PIP4K2A
	AK8		PDGFRB
	TET1		NTSR1
	ARMC9		BAG1
	EPO		KMO
	ARNTL2		IL1RAP
	PKP4		KANK1
	CYP27A1		FZD3
	KANK1		PTGDS
	COL4A4		AK8
	FZD5		TBCA
	MMP9		C3AR1
	SERAC1		EXOSC6
	PPARG		DISC1
	SLC25A20		LPAR1
	MAP7D3		HIST1H3E
	TXN		CDH2
	GZMB		EPO
	BCAR1		SCN3A
	STX1A		FADS1
	FUS		POTEF
	LEP		ASIP
	HYAL1		GH1
	SLC16A2		ARHGAP15
	SREBF1		MT1E
	KIR3DL1		MMP9
	CCDC102B		KIF26B
	CYP11A1		ATL3
	H3F3A		FSTL1
	ZNF366		IGHMBP2
	RAP1GAP		HECW2
	SLC2A13		KCNJ11
	KIF16B		MLC1
	CASP4		CYP2J2
	TRPV4		APOL4
	SLC4A10		NOS3
	SMOC1		PDE5A
	CTGF		TRPM4
	FXYD1		TRPM2
	VANGL1		BCAS4
	JAM3		FGFBP3
	S100A10		CD8A
	PAX6		GALNT14
	C15orf53		NCAM1
	MKRN3		REEP1
	ITIH3		REEP6
	CTNNA2		FER
	FOSL1		ANKRD1
	RGS2		PDGFB
	PON2		PDGFC
	LXN		GRAP2
	TMPRSS6		KCNH8
	VRK1		NDUFAF2
	HES6		MSLN
	IL1RAP		CIB2
	OXT		CELSR1
	FTCD		CMKLR1
	SPEG		UQCRQ
	PPT1		UQCRB
	SCN9A		C4BPA
	SPR		FOXO3
	RTN4R		FOXO4
	HPGD		C11orf21
	STAR		TMPRSS13
	P2RY2		ZNF827
	TSPAN32		LHB
	MEG3		SPP1
	ZNF804A		TGM2
	UPF2		GRIK1
	TREM1		GRIK4
	ASTN2		SLC22A5
	FAM184A		NFXL1
	TEK		PADI4
	RRM2		MMEL1
	CYP2J2		CBR1
	UPB1		ANXA1
	NOD2		ANXA5
	PEX6		GRIP1
	EFR3B		KCTD1
	ST6GALNAC1		UPF3B
	OPHN1		NTNG2
	MYO7A		ANGPTL4
	DUSP5		MMACHC
	NPR2		TCN1
	ARHGAP15		GPRC5B
	ACOX2		DNAH8
	ABCA1		GNB5
	UGT8		GNB3
	LIPA		CKAP2L
	TPO		SERPINC1
	GPX3		EFEMP2
	SERPINC1		TXN
	CWC27		EPPK1
	TUB		C8orf37
	NR1I3		SMO
	GPR137B		IL17D
	SPAG1		PRCD
	TRPM2		LPL
	AFF2		JAM3
	MYH3		KIF11
	PTPRB		NLRP3
	NR4A3		NLRP2
	AR		IGF2BP2
	ERBB3		VIPR2
	LTC4S		SELENBP1
	MEIS1		SLC25A27
	PIN4		NEDD4L
	KCTD1		DBI
	PLLP		DBH
	SERINC2		STK32C
	RBM8A		AMPD2
	CADM2		PRDX5
	PCOLCE2		CD38
	C12orf57		CD33
	PISD		CD36
	HIST1H3E		APCDD1
	TSHR		PLCE1
	TLR5		ALDH1A3
	KCND3		FXYD1
	ATL1		MAFB
	NUP214		RASGRF1
	CYP2D6		NCS1
	SLC2A9		NPR2
	ARHGAP24		GRM2
	CPS1		EBI3
	AMN		MICB
	IGFBP2		TPO
	TRPC6		OSBPL10
	ALPK1		MS4A6A
	CTRC		PFKFB3
	DEPTOR		IL23R
	XKR6		SOD2
	CA2		ZNF565
	TGM2		FAM161A
	CD274		TOP2A
	CA8		FGF9
	CTNND1		SGCD
	NDUFA5		LEP
	HEY2		LHX4
	GH1		ANKH
	UNC13B		HAP1
	RBM6		ANK1
	FCRL6		ANK3
	CHEK1		CENPF
	CCR7		CENPE
	CHRNA5		RPP25
	AVPR1A		EZH2
	DDX11		BOLA3
	TMPRSS13		NDUFB3
	NDUFA1		RYR1
	NRP2		CDK5R1
	FAM178B		ANG
	PLCL1		RASIP1
	PTGS2		ZNF804A
	HIVEP3		ARHGEF26
	GJB6		BIVM
	AHR		CHRNA10
	NRP1		HIC1
	UST		ABCA7
	GEM		SCN8A
	FAM3D		ITIH3
	PINK1		RAD51
	NFATC2		CHRNB2
	PLAT		PLXNA3
	FGFR1		ETV5
	SLC6A12		ETV4
	COL10A1		SPR
	TAC3		ATP2A1
	RMRP		SDK1
	PNP		ATP1A3
	ANO5		XPA
	GUCA1B		GPT2
	MAP7		NAALAD2
	ROBO4		NRXN1
	PANX1		FANCB
	NRGN		RAC3
	ARC		CPLX2
	FBN1		CPLX1
	VAMP1		PBX1
	SCD		CLCN4
	SCN4A		RAPH1
	CDH2		TSHZ3
	CRYM		MYO1D
	CARS2		LGALS3
	XRCC4		LGALS1
	PNMT		MYO16
	SLC7A5		PTGS2
	NDUFA6		BMP4
	NDN		BMP1
	TNF		TTC8
	KIAA0319L		CHDH
	SGCA		MPO
	P2RX7		MPZ
	MCHR1		HSP90B1
	STK32C		ACAT1
	BOLA3		IL2RA
	KLF5		IL2RB
	CCDC78		CDK10
	ELOVL7		DAAM2
	PTGDS		OXT
	SIGLEC14		PTK2
	GATA2		SPEG
	PDSS1		NT5E
	TP63		GNAL
	CIT		NMNAT2
	CXorf36		HBB
	HIST4H4		IDUA
	KRT7		GNRH1
	MAG		LARP7
	SMO		LMLN
	DRD4		CDKN1C
	INSR		S100A9
	GNMT		DLL3
	PRDX5		LGI4
	CACHD1		BRCA2
	SRR		CCDC39
	FBXO7		KYNU
	GRIN2C		KIAA0391
	DEPDC7		PCGF2
	SOD2		MDK
	P2RX1		NEB
	AKAP5		MCOLN1
	C11orf80		RTN4R
	CCAR1		MAD1L1
	GPRC5C		CYTL1
	C3AR1		NDRG2
	MCM4		SYNGR1
	SLC18A2		GLIS3
	MGAT5B		SERPINF1
	MATN1		CIT
	CKLF		CUBN
	ALDH1A3		PARP15
	MED25		RPS6KA2
	GABBR1		FTCD
	IMMP2L		NQO1
	PRSS3		TNS1
	PC		HIST4H4
	RPH3AL		RDH12
	GPR85		PRODH
	RDH12		ASCC2
	STON1		CACNB3
	FZD3		MKI67
	PMP22		PCDH9
	MYO1H		ATF5
	SLC2A1		BUB1B
	SGCD		TNFRSF4
	SPECC1		GUCY2D
	KIAA0319		BHLHE40
	CACNA2D3		SLC2A13
	LHX4		BSG
	FHOD3		TSC22D3
	APCDD1		IRS2
	PCCA		CA3
	PCDH9		CA2
	GFAP		CA4
	PRLR		TRPV4
	NDUFA12		UBE2S
	IL17D		NDUFA1
	IGFBP3		KIR3DL1
	CENPM		HIST1H2BF
	CCDC42		HIST1H2BJ
	PLXNA4		CRADD
	CD48		ARHGEF10
	PDE5A		MTHFD1L
	RBM20		ARSD
	PRSS21		ARSA
	GGT1		FBLN5
	FAM3B		TGFB3
	ARL6		TGFBI
	EDN1		FBXO7
	NCOA4		CC2D2A
	RGS12		PGAP1
	ALMS1		GYPB
	D2HGDH		UBE2V1
	NDUFAF2		ATP1B1
	FLT4		SNX3
	FOXRED1		FABP5
	TNFRSF13B		AKR1C1
	IGFBP7		EEF1B2
	GSTM1		KCNT1
	FAM124B		SLC30A4
	NAV3		SLC30A1
	FZD4		EML5
	IRF1		TUBB3
	PLXNB1		ZNF713
	PTCRA		ASB12
	PDE9A		GUF1
	CC2D2A		SIGLEC8
	PNLDC1		SIGLEC7
	ALX3		SULT1A1
	IL6		CDC45
	LDHB		GFAP
	ZNF629		PLCH2
	RSPH3		CSMD3
	CYTL1		NINJ2
	JAG1		SLC16A4
	TLR2		SLC16A7
	C1QA		ARHGAP32
	GUF1		CACNA1A
	FN1		CACNA1C
	CLIC2		CACNA1E
	SNX3		CACNA1F
	SIGLEC8		PAX6
	IRF4		KCNJ2
	DPP4		LRRC37A
	HSPA1B		GHRL
	NAIP		CRMP1
	GRIN2D		DCUN1D1
	PRDM8		HBA1
	ANXA5		MUC5B
	CLCN1		NCOR1
	COL4A3		TEK
	IL23R		CTGF
	PROM1		FAM3B
	CTLA4		GPR137B
	FGFBP3		GJB6
	BRCA2		PSMC6
	KIF26B		CDKN2A
	NFXL1		CCL2
	NOTCH4		CCL4
	RGS5		KDM6A
	ASPM		CD320
	IL2RA		EHHADH
	BAG1		TIAM2
	MACROD2		KATNAL2
	OBSCN		GSTM1
	GSC		GSTM5
	TGFB3		CPT1B
	EVC2		MCM4
	DLX4		PKMYT1
	MIR223		UST
	ACP5		CABLES1
	IRF7		BLM
	TESC		INSR
	CENPV		SPTBN2
	DUSP2		SCARB1
	PRKCG		RRAS
	RGMA		CCNB3
	MKNK1		PZP
	LRP5		TCF7L2
	GPR153		CASP4
	WNT10B		UPB1
	HNRNPH2		PKD1L1
	ANO2		ASPM
	DOCK1		NCF1
	PRSS35		UNC13B
	PLTP		MAP7D3
	CDCA7		ASRGL1
	ACOXL		GPR155
	SLC29A1		IER3
	GIF		MIR17HG
	PLCB1		GAA
	MCOLN1		NDST1
	CTTNBP2		GFRA2
	WDHD1		EHD3
	GK		CD160
	ADARB2		CD163
	BRIP1		TSGA10
	SYBU		HBA2
	COL5A1		MUC1
	EAF2		SYBU
	FASLG		PRMT2
	UQCRQ		PPARGC1B
	SLC26A1		PRICKLE2
	MARK4		PTGES
	TFPI		HP
	MIR21		ADA
	SLC45A2		ADM
	CRMP1		ADK
	SLC12A3		CD1A
	FEZ1		CD14
	CDH13		PKP4
	CD36		SEZ6
	VPS53		IMPA2
	KIF5C		PLAGL1
	MGLL		VANGL1
	SLC26A8		SEMA6A
	RAPSN		ADCK1
	CAMK1D		LIPA
	ADAMTS2		CTRC
	NDUFB3		IPW
	CDHR1		SLC26A1
	MAP1B		NEK2
	PDE1B		GLS2
	PDE6C		JAG2
	AK1		JAG1
	TPRKB		ADAMTS6
	GDAP1		ADAMTS2
	PRICKLE2		CDH1
	LRP6		RFESD
	CABLES1		VTN
	LPL		ZNF711
	GRM2		MAPT
	C19orf18		SLC6A4
	COL11A2		C12orf57
	RPGRIP1L		MED25
	FBXO15		SLC4A10
	REEP6		NECAB2
	MT1E		HTR7
	MZB1		NKAPL
	HERC2		SLC5A2
	SLC22A16		SPOCK1
	DOCK7		TNFRSF13B
	MYO1D		PDE6G
	ASB12		EFR3B
	HBA2		TGFBR3
	CEBPB		KLRC4
	NR1D1		TSHR
	ADAMTS6		PRTFDC1
	ADK		CD9
	ARHGEF10		MSC
	ARHGAP6		ABCC6
	BPI		BTN3A1
	RPS6KA2		DNM1
	ARL3		SLC6A19
	MAD1L1		HRH4
	IL10		HRH3
	UBE2T		COL4A4
	CACNA1I		COL4A3
	FABP5		COL4A1
	CALHM1		HLF
	SCO2		EDA
	LDLR		CCDC114
	CFH		SIX5
	PROC		GJA3
	CCNA2		SMOC1
	NODAL		MBNL3
	PRX		ZNF589
	STX11		ZNF326
	DLC1		EIF2AK2
	EPHA2		PIGL
	PLB1		PIGR
	PAK6		NTRK1
	CD24		CRYM
	PSPH		AKAP5
	FSTL1		NRN1
	FAM19A2		NCL
	TFF3		ERBB3
	HPN		SHC2
	RGS17		CPNE1
	VIPR2		CPNE5
	MFGE8		DNMT3L
	DOCK4		ESPL1
	HNF1A		COL10A1
	HSD17B13		PYCR1
	SLC16A7		SLC4A11
	FBXO33		GSPT1
	EGR3		SYNJ2
	SPP1		OAS2
	MC1R		TNFSF13B
	SLC12A1		KLHL34
	GLIS3		POMC
	SLC2A3		ACHE
	NEFL		WSCD2
	MYO16		DMPK
	CD70		RNASEH1
	KISS1R		CDC6
	PIP4K2A		TFPI
	WDR62		STAR
	VLDLR		IRF1
	NQO1		IRF6
	FUZ		IRF4
	ABCC6		PANX1
	SULT1A1		PANX2
	GTF2IRD1		DUSP2
	SLC6A4		BIK
	EZH2		FAM43A
	QDPR		FAM124B
	REEP2		PDE9A
	KALRN		AGA
	PER1		MEG3
	ARG1		PRRG1
	FZD1		SCN4A
	FBLN5		RAB11FIP5
	DCLRE1C		CD48
	SLC30A1		SUB1
	IFIH1		MFSD2A
	MACC1		GAS8
	SLC31A1		SH3PXD2B
	IRF6		SMARCA1
	TNFRSF4		FCGR2C
	UTS2		FCER2
	VWF		ARHGAP6
	RECQL4		IDO1
	PCDH12		NR1I2
	ADRB1		CXCL10
	ARSA		ING2
	PRRT2		AMPH
	SLC25A4		DEPTOR
	NUBPL		PRSS16
	FANCI		FARP1
	WASF3		DEPDC7
	NCOA2		STXBP1
	RSPH1		CDK1
	RAC3		PRKCG
	CYP2E1		STIL
	LYZ		IL6
	SLC5A5		IL4
	CTSB		TLR2
	CD9		TLR3
	CXCR6		TLR7
	SAMD9L		TLR5
	TCF7L2		ZNF778
	MERTK		CYP11A1
	TMEM132D		GZMB
	SPON1		MYH3
	AIRE		BBS12
	ALG11		MC1R
	DACT1		FAH
	DIAPH3		HNRNPA2B1
	INSL3		L2HGDH
	NRCAM		SLC12A3
	ALDH5A1		CXorf36
	POMC		EPHB2
	NTSR1		NOP10
	CNKSR1		CCR1
	TRIM33		CDS1
	CACNA1A		S100B
	CDKN3		GSN
	SCN3A		DLC1
	MYO18B		UTS2
	ALDH7A1		PLB1
	NEB		THOC2
	PFKFB3		RECQL4
	IGF1		CHEK1
	TBC1D7		AP3B2
	SETBP1		NUCB2
	LGI4		SOCS1
	TNK1		SRPX
	TRIM31		IL1R2
	ICA1		IL1RN
	HRH4		HIVEP3
	FAH		C15orf53
	LY6G6F		DDX11
	IL4		TRIP13
	PRKG2		MGLL
	NFATC4		PNPLA2
	FSCN2		GPR85
	ERMN		CCDC102B
	PDGFRB		FASLG
	PDLIM1		BEST1
	NR4A2		FKBP4
	NDST1		MYO18B
	PCP2		PRG2
	CCL2		SRGAP1
	DNASE1		DLK1
	VTN		HNF1A
	CD55		TXNRD3
	FUCA1		ZBTB20
	ERG		GSTT1
	CAPN3		NDN
	NRXN2		FRMD4A
	BSCL2		GPM6A
	THOC2		GATA6
	SLC22A3		GATA2
	ACHE		CCND1
	KIRREL2		TAF15
	ZBTB20		LAMA2
	KCTD3		F5
	S100A9		SAMD9L
	MX1		C1QB
	MPZL2		C1QA
	CYP21A2		BHLHE41
	ACAT1		ATP6AP1L
	TYMS		SERAC1
	ZNF81		NAV1
	RGS9		XKR6
	LDLRAD3		DOK7
	BSN		RAB3A
	TCN2		GK
	RYR1		TTN
	GRAP2		SHROOM4
	EPPK1		PROC
	ALDH3B2		KIF5A
	ACTA2		KIF5C
	RPSA		USP46
	ROPN1L		RPS6
	DDR1		RPSA
	PVALB		ADRB1
	GPSM1		ACSL6
	MLC1		NEDD4
	DLGAP3		TMPRSS6
	TMEM231		DEPDC1B
	PRDX2		ANO5
	NT5E		RGMA
	GTF2H5		APOBEC3A
	FKBP4		APOBEC3C
	PLK1		DHFR
	RASIP1		SLC1A4
	ZMYND12		SLC1A3
	REEP1		SLC2A9
	TTC19		SLC2A1
	POU5F1		STX1A
	CR1		CCDC134
	ADORA1		STX11
	ATP6AP1L		ESCO2
	RETN		ELOVL4
	DNAJC6		DUSP8
	MCEE		DUSP1
	ZNF425		TMLHE
	RNASET2		ACTA2
	CNTNAP1		KCNQ5
	ARL16		PDE4A
	CST3		HTRA1
	ING2		TPT1
	LHB		CADM2
	PTP4A3		ALX3
	NOS1AP		RIPK4
	ZNF711		MIR324
	TGFBI		CAPN3
	ANXA1		PHIP
	COPS2		ZNF521
	PAM		FKBP5
	TRPM6		GM2A
	EYS		GPX1
	FBXO40		PARVA
	LILRB1		ARVCF
	EFEMP2		ST6GALNAC1
	EEF1B2		AVPR1A
	COCH		HPS1
	ATP1A3		ROPN1L
	CTSF		MCHR1
	HIST1H4D		HPSE
	EGR2		HAT1
	IGSF9B		LINGO2
	WWC1		ETFDH
	LGALS1		PDE4D
	MARCKS		PHF7
	ADA		ARC
	PHC1		CPS1
	ABO		NFIB
	KCNJ10		FAAH
	IFT81		NFIA
	LRRC6		SLC7A10
	UCHL1		NFIX
	SCAMP5
	SH3PXD2B
	CKAP2L
	HRK
	NMNAT2
	PPIF
	DHRS9
	KCNA3
	BUB1
	FBN2
	NLN
	TKTL1
	AK5
	DNA2
	MST1
	IMPA2
	CIB2
	CACNA2D2
	TMPRSS5
	FLT3
	CHDH
	MID2
	TMLHE
	TBCA
	F2RL1
	AHI1
	SH3RF3
	COL4A1
	CHPT1
	TIAM2
	PZP
	CD34
	MS4A6A
	CDKN2A
